# Conserved DNA polymorphisms distinguish species in the eastern North American white oak syngameon: Insights from an 80-SNP oak DNA genotyping toolkit

**DOI:** 10.1101/602573

**Authors:** Andrew L. Hipp, Alan T. Whittemore, Mira Garner, Marlene Hahn, Elisabeth Fitzek, Erwan Guichoux, Jeannine Cavender-Bares, Paul F. Gugger, Paul S. Manos, Ian S. Pearse, Charles H. Cannon

**Affiliations:** The Morton Arboretum, Herbarium, 4100 Illinois Route 53, Lisle, IL 60532, USA; The Field Museum, Department of Botany, Chicago, IL 60605, USA; U.S. National Arboretum, Washington, DC 20002, USA; Universität Bielefeld, Department of Computational Biology, 33615 Bielefeld, GERMANY; BIOGECO, INRA, Univ. Bordeaux, 33610 Cestas, France; University of Minnesota, Minneapolis MN 55455, USA; Maryland Center for Environmental Science, Appalachian Laboratory, Frostburg, MD 21532, USA; Duke University, Durham NC 27708, USA; U.S. Geological Survey, Fort Collins Science Center, Fort Collins, CO 80526, USA

**Keywords:** Cohesion species, DNA genotyping toolkit, hybridization, introgression, *Quercus alba*, *Quercus bicolor*, *Quercus macrocarpa*, *Quercus stellata*, single nucleotide polymorphism (SNP), syngameon

## Abstract

The eastern North American white oaks, a complex of approximately 16 potentially interbreeding species, have become a classic model for studying the genetic nature of species in a syngameon. Genetic work over the past two decades has demonstrated the reality of oak species, but gene flow between sympatric oaks raises the question of whether there are conserved regions of the genome that define oak species. Does gene flow homogenize the entire genome? Do the regions of the genome that distinguish a species in one part of its range differ from the regions that distinguish it in other parts of its range, where it grows in sympatry with different species? Or are there regions of the genome that are relatively conserved across species ranges? In this study, we revisit seven species of the eastern North American white oak syngameon using a set of 80 SNPs selected in a previous study because they show differences among, and consistency within, the species. We test the hypothesis that there exist segments of the genome that do not become homogenized by repeated introgression, but retain distinct alleles characteristic of each species. We undertake a rangewide sampling to investigate whether SNPs that appeared to be fixed based on a relatively small sample in our previous work are fixed or nearly fixed across the range of the species. Each of the seven species remains genetically distinct across its range, given our diagnostic set of markers, with relatively few individuals exhibiting admixture of multiple species. SNPs map back to all 12 *Quercus* linkage groups (chromosomes) and are separated from each other by an average of 7.47 million base pairs (± 8.74 million bp, s.d.), but are significantly clustered relative to a random null distribution, suggesting that our SNP toolkit reflects genome-wide patterns of divergence while potentially being concentrated in regions of the genome that reflect a higher-than-average history of among-species divergence. This application of a DNA toolkit designed for the simple problem of identifying species in the field has an important implication: the eastern North American white oak syngameon is composed of entities that most taxonomists would consider “good species,” and species in the syngameon retain their genetic cohesion because characteristic portions of the genome do not become homogenized despite a history of introgression.
