## Supplementary material for "Conserved DNA polymorphisms distinguish species in the eastern North American white oak syngameon: Insights from an 80-SNP oak DNA genotyping toolkit": Tables 1-3, XLSX format

### Sheet: Table 1
Specimen	Replicates	Latitude	Longitude	Species	Primary collector	collectorNumber	State of origin	County of origin	Locality of origin	Source
QUE000321		Unknown	Unknown	Quercus alba	Marlene Hahn	CA-DAV-MH48	Cultivated	Cultivated	Royal Botanical Gardens, Hamilton, Ontario: Wentworth Co.: West Flamboro Lap.: R. E. Halward s.n. 24 Sep 1964.	cultivated
QUE000128.a	** A **	41.8649	-86.3508	Quercus alba	Marlene Hahn	IL-MOR-MH086	MI	Berrien	Along St. Joseph River along River Trail on Fernwood Botanical Garden northwest of Niles.	wild
QUE000128.b	** A **	41.8649	-86.3508	Quercus alba	Marlene Hahn	IL-MOR-MH086	MI	Berrien	Along St. Joseph River along River Trail on Fernwood Botanical Garden northwest of Niles.	wild
QUE000596		39.9348	-89.8016	Quercus alba	Marlene Hahn	IL-SH-162	IL	Menard	StarHill Forest spont. Petersburg.	wild
QUE000151		45.368	-93.2193	Quercus alba	Carol DeVries	IL-MOR-MH109	MN	Anoka	on a farm	wild
QUE000700		36.0218	-79.0161	Quercus alba	Paul Manos	PM-19	NC	Orange	near crossroad Cornwallis Rd and Murphy School Rd	wild
QUE001805		42.0421	-93.6057	Quercus alba	Mira Garner	IA-MG-262	IA	Story	Ames, Veenker Memorial Golf Course (ISU)	wild
QUE001815		40.7062	-91.7939	Quercus alba	Mira Garner	IA-MG-270	IA	Van Buren	Bonaparte, Lindsay Wilderness	wild
QUE001841		37.9732	-92.7623	Quercus alba	Mira Garner	MO-MG327	MO	Camden	Ha Ha Tonka State Park	wild
QUE001918		34.803	-92.326	Quercus alba	Mira Garner	AR-MG387	AR	Pulaski	Little Rock, Burns Park	wild
QUE001932		37.1573	-91.365	Quercus alba	Mira Garner	MO-MG401	MO	Shannon	Eminence, Buttin Rock Access, near trailer park	wild
QUE001884		36.2181	-95.9	Quercus alba	Mira Garner	OK-MG353	OK	Tulsa	Tulsa, Mohawk Park	wild
QUE002075		39.8393	-88.3677	Quercus alba	Ian Pearse	Chickenbristle 4	IL	Douglas	Property of Bob Pearse	wild
QUE002091		38.7363	-86.4143	Quercus alba	Mira Garner	IN-MG612	IN	Lawrence	Spring Mill State Park, Trail 5	wild
QUE002108		40.4591	-85.5092	Quercus alba	Mira Garner	IN-MG629	IN	Grant	Taylor Wilderness, Taylor University	wild
QUE002121		41.6574	-87.0605	Quercus alba	Mira Garner	IN-MG642	IN	Porter	Indiana Dunes State Park	wild
QUE002130		42.0161	-73.3353	Quercus alba	Paul Gugger	QUAL-1029	CT	Litchfield	1-19 Sand Rd, North Canaan, CT, US	wild
QUE002138		43.6047	-73.1804	Quercus alba	Paul Gugger	QUAL-1037	VT	Rutland	D&H Trl, Castleton, VT, US	wild
QUE002155		44.4464	-73.2202	Quercus alba	Paul Gugger	QUAL-1054	VT	Chittenden	1-225 Industrial Pkwy, Burlington, VT, US	wild
QUE002210		38.2172	-91.0864	Quercus alba	Mira Garner	MO-MG586	MO	Crawford	Meramec State Park, Sullivan, MO	wild
QUE002253		38.9803	-94.8053	Quercus alba	Mira Garner	KS-MG433	KS	Johnson	Shawnee Mission Park	wild
QUE002282		38.8096	-95.1927	Quercus alba	Mira Garner	KS-MG462	KS	Douglas	Breidenthal Woods/Baldwin Woods	wild
QUE002337		42.3047	-83.7508	Quercus alba	Mira Garner	MI-MG674	MI	Washtenaw	Barton Nature Area, Ann Arbor, Off Trail	wild
QUE002355		42.7666	-84.3911	Quercus alba	Mira Garner	MI-MG692	MI	Ingham	Lake Lansing Park, East Lansing, Picnic Area	wild
QUE002366		43.0168	-90.1142	Quercus alba	Mira Garner	WI-MG703	WI	Iowa	Governor Dodge State Park, Dodgeville, Cox Hollow Campground	wild
QUE002399		43.0171	-88.4353	Quercus alba	Mira Garner	WI-MG736	WI	Waukesha	University of Wisconsin - Waukesha Field Station, Ottawa	wild
QUE002493		41.5522	-84.3589	Quercus alba	Mira Garner	OH-MG830	OH	Fulton	Goll Woods State Nature Preserve	wild
QUE000643		41.1922	-87.4463	Quercus bicolor	Marlene Hahn	IL-SH-030	IN	Lake	Mohawk Club; Schneider.	wild
QUE000618		38.8931	-94.8322	Quercus bicolor	Marlene Hahn	IL-SH-184	KS	Johnson		wild
QUE000136		41.7409	-87.8603	Quercus bicolor	Marlene Hahn	IL-MOR-MH094	IL	Cook	Along the Des Plaines River near Willow Springs	wild
QUE001813		40.7048	-91.7963	Quercus bicolor	Mira Garner	IA-MG-268	IA	Van Buren	Bonaparte, Lindsay Wilderness	wild
QUE002153		44.4001	-73.2375	Quercus bicolor	Paul Gugger	QUBI-1052	VT	Chittenden	1136 Bay Rd, Shelburne, VT, US	wild
QUE002196		38.2267	-91.083	Quercus bicolor	Mira Garner	MO-MG572	MO	Crawford	Meramec State Park, Sullivan, MO, Campground	wild
QUE002360		42.7951	-84.3927	Quercus bicolor	Mira Garner	MI-MG697	MI	Ingham	Lake Lansing Park, East Lansing, Edge of marsh	wild
QUE002361		42.7653	-84.3825	Quercus bicolor	Mira Garner	MI-MG698	MI	Ingham	Lake Lansing Park, East Lansing, Edge of marsh	wild
QUE002528		42.1843	-87.9163	Quercus bicolor	Mira Garner	IL-MG865	IL	Lake	Ryerson Woods Conservation Area, Trail behind cabins	wild
QUE002539		41.8244	-87.9333	Quercus bicolor	Mira Garner	IL-MG876	IL	DuPage	Fullersburg Woods Nature Preserve	wild
QUE000671		40.4554	-86.9165	Quercus macrocarpa	Bethany Hayward Brown	IL-SH-58	IN	Wabash	West Lafayette	wild
QUE000623		40.1923	-96.665	Quercus macrocarpa	Marlene Hahn	IL-SH-189	NE	Gage	Blue River,via NSA 2000	wild
QUE000619		36.6467	-89.3021	Quercus macrocarpa	Marlene Hahn	IL-SH-185	MO		Big Oak Tree State Park	wild
QUE000640		38.3507	-87.8226	Quercus macrocarpa	Marlene Hahn	IL-SH-027	IL	Wabash	Beall Woods State Park	wild
QUE000107		41.4868	-87.7998	Quercus macrocarpa	Marlene Hahn	IL-MOR-MH003 (A/B)	IL	Cook	Near Sauk Lake in Sauk Trail Forest Preserve	wild
QUE000617		48.3076	-98.7287	Quercus macrocarpa	Marlene Hahn	IL-SH-183	ND	Ramsey		wild
QUE000673		39.7799	-96.0153	Quercus macrocarpa	Bethany Hayward Brown	IL-SH-060	KS	Nemaha		wild
QUE000622		35.6239	-99.0087	Quercus macrocarpa	Marlene Hahn	IL-SH-188	OK	Custer		wild
QUE000672		45.5029	-104.477	Quercus macrocarpa	Bethany Hayward Brown	IL-SH-59	MT	Carter		wild
QUE000620		33.6067	-105.363	Quercus macrocarpa	Marlene Hahn	IL-SH-186	NM		Capitan Mountains	wild
QUE000624		45.5039	-73.5545	Quercus macrocarpa	Marlene Hahn	IL-SH-190	Quebec		Montreal	wild
QUE001759		43.107	-89.8083	Quercus macrocarpa	Mira Garner	WI-MG230	WI	Dane	Pleasant Valley Conservancy	wild
QUE001804		42.0421	-93.6062	Quercus macrocarpa	Mira Garner	IA-MG-261	IA	Story	Ames, Veenker Memorial Golf Course (ISU)	wild
QUE001814		40.7056	-91.7942	Quercus macrocarpa	Mira Garner	IA-MG-269	IA	Van Buren	Bonaparte, Lindsay Wilderness	wild
QUE001863		36.845	-96.4253	Quercus macrocarpa	Mira Garner	OK-MG282	OK	Osage	Pawhuska, Tallgrass Prairie Preserve	wild
QUE001894		35.4438	-98.3545	Quercus macrocarpa	Mira Garner	OK-MG363	OK	Caddo	Hinton, Red Rock Canyon State Park	wild
QUE001916		34.8038	-92.3263	Quercus macrocarpa	Mira Garner	AR-MG385	AR	Pulaski	Little Rock, Burns Park	wild
QUE001933		37.1569	-91.3647	Quercus macrocarpa	Mira Garner	MO-MG402	MO	Shannon	Eminence, Buttin Rock Access, near river	wild
QUE001783		41.9736	-91.7239	Quercus macrocarpa	Mira Garner	IA-MG-239	IA	Linn	Cedar Rapids, Cherokee Park	wild
QUE001880		36.2204	-95.8984	Quercus macrocarpa	Mira Garner	OK-MG349	OK	Tulsa	Tulsa, Mohawk Park	wild
QUE001907		35.1769	-97.4497	Quercus macrocarpa	Mira Garner	OK-MG376	OK	Cleveland	Norman, Oliver's Woods, University of Oklahoma campus	wild
QUE001937		43.9029	-91.64	Quercus macrocarpa	Mira Garner	MN-MG493	MN	Winona	Winona, Prairie Moon Nursery, Wiscoy Co-op, in woods near side of path	wild
QUE001951		49.7138	-95.2438	Quercus macrocarpa	Mira Garner	MB-MG507	Manitoba		Whiteshell Provincial Park	wild
QUE001963		49.7614	-99.1604	Quercus macrocarpa	Mira Garner	MB-MG519	Manitoba		Spruce Woods Provincial Park	wild
QUE001971		49.8578	-97.2491	Quercus macrocarpa	Mira Garner	MB-MG527	Manitoba		Assiniboine Forest, near trail	wild
QUE001982		46.0259	-91.1429	Quercus macrocarpa	Mira Garner	WI-MG538	WI	Sawyer	Round Lake, Chequamegon-Nicolet National Forest	wild
QUE002057		38.9636	-98.5891	Quercus macrocarpa	Ian Pearse	Minooka 2	KS	Russell	Minooka Park Recreation Area	wild
QUE002074		39.8393	-88.3677	Quercus macrocarpa	Ian Pearse	Chickenbristle 3	IL	Douglas	Property of Bob Pearse	wild
QUE002081		37.5149	-89.4445	Quercus macrocarpa	Mira Garner	IL-MG602	IL	Jackson	Oakwood Bottoms, Shawnee National Forest, Along State Rd 3	wild
QUE002082		37.5164	-89.4454	Quercus macrocarpa	Mira Garner	IL-MG603	IL	Jackson	Oakwood Bottoms, Shawnee National Forest, Along State Rd 3	wild
QUE002085		38.7362	-86.4126	Quercus macrocarpa	Mira Garner	IN-MG606	IN	Lawrence	Spring Mill State Park, Near trail/lake	wild
QUE002102		40.459	-85.5041	Quercus macrocarpa	Mira Garner	IN-MG623	IN	Grant	Taylor Wilderness, Taylor University	wild
QUE002129		41.9623	-73.313	Quercus macrocarpa	Paul Gugger	QUMAC-1028	CT	Litchfield	Litchfield County, US-CT, US	wild
QUE002133		42.1666	-73.4121	Quercus macrocarpa	Paul Gugger	QUMAC-1032	MA	Berkshire	16-18 Creamery Rd, Egremont, MA, US	wild
QUE002137		43.6034	-73.1811	Quercus macrocarpa	Paul Gugger	QUMAC-1036	VT	Rutland	D&H Trl, Castleton, VT, US	wild
QUE002154		44.4007	-73.2376	Quercus macrocarpa	Paul Gugger	QUMAC-1053	VT	Chittenden	Shelburne Bay, Shelburne, VT, US	wild
QUE002208		38.2283	-91.0824	Quercus macrocarpa	Mira Garner	MO-MG584	MO	Crawford	Meramec State Park, Sullivan, MO, Campground	wild
QUE002251		38.9801	-94.8052	Quercus macrocarpa	Mira Garner	KS-MG431	KS	Johnson	Shawnee Mission Park	wild
QUE002284		38.8087	-95.1939	Quercus macrocarpa	Mira Garner	KS-MG464	KS	Douglas	Breidenthal Woods/Baldwin Woods	wild
QUE002295		39.1071	-96.6077	Quercus macrocarpa	Mira Garner	KS-MG475	KS	Riley	Konza Prairie, Manhattan, KS, Near nature trail-along King's Creek	wild
QUE002302		39.1034	-96.5962	Quercus macrocarpa	Mira Garner	KS-MG482	KS	Riley	Konza Prairie, Manhattan, KS, Along King's Creek	wild
QUE002326		43.8532	-83.923	Quercus macrocarpa	Mira Garner	MI-MG663	MI	Bay	Pinconning Park, Campground	wild
QUE002336		42.3084	-83.7567	Quercus macrocarpa	Mira Garner	MI-MG673	MI	Washtenaw	Barton Nature Area, Ann Arbor, Picnic Area	wild
QUE002356		42.7651	-84.389	Quercus macrocarpa	Mira Garner	MI-MG693	MI	Ingham	Lake Lansing Park, East Lansing, Edge of marsh	wild
QUE002367		43.0168	-90.1148	Quercus macrocarpa	Mira Garner	WI-MG704	WI	Iowa	Governor Dodge State Park, Dodgeville, Cox Hollow Campground	wild
QUE002400		43.0161	-88.4351	Quercus macrocarpa	Mira Garner	WI-MG737	WI	Waukesha	University of Wisconsin - Waukesha Field Station, Ottawa	wild
QUE002424		44.3639	-93.9354	Quercus macrocarpa	Mira Garner	MN-MG761	MN	Le Sueur	Ottawa Bluffs	wild
QUE002436		45.53	-94.2364	Quercus macrocarpa	Mira Garner	MN-MG773	MN	Stearns	Quarry Park State Natural Area, Waite Park	wild
QUE002471		40.7312	-83.0933	Quercus macrocarpa	Mira Garner	OH-MG808	OH	Crawford	Daughmer Prairie Savannah State Nature Preserve	wild
QUE002480		41.5507	-84.3597	Quercus macrocarpa	Mira Garner	OH-MG817	OH	Fulton	Goll Woods State Nature Preserve	wild
QUE002579		43.8168	-103.25	Quercus macrocarpa	Jeannine Cavender-Bares	JCB-SD-US16-1010	SD	Custer	East of Custer State Park driving eastward towards Hermosa on US16 Alt-W	wild
QUE002585		44.4673	-103.85	Quercus macrocarpa	Jeannine Cavender-Bares	JCB-SD-SPF-1016	SD	Lawrence	heading towards Spearfish	wild
QUE002717	** B **	38.9057	-86.0359	Quercus michauxii	Elisabeth Fitzek	645-48*2	IN	Jackson		wild
QUE000121	** B **	38.9057	-86.0359	Quercus michauxii	Laurie Glaysher	IL-MOR-MH079	IN	Jackson		wild
QUE002718		Unknown	Unknown	Quercus michauxii	Elisabeth Fitzek	476-42*1	Cultivated	Cultivated	Graft from University of Washington Botanic Gardens	cultivated
QUE002719		36.6447	-89.285	Quercus michauxii	Elisabeth Fitzek	539-96*3	MO	Mississippi	In picnic ground at Big Oak Tree State Park.	wild
QUE002679		36.6447	-89.285	Quercus michauxii	Carol DeVries	IL-MOR-MH250	MO	Mississippi	In picnic ground at Big Oak Tree State Park.	wild
QUE002680		36.6447	-89.285	Quercus michauxii	Marilyn Carle	IL-MOR-MH251	MO	Mississippi	In picnic ground at Big Oak Tree State Park.	wild
QUE002720	** C **	36.6447	-89.285	Quercus michauxii	Elisabeth Fitzek	539-96*5	MO	Mississippi	In picnic ground at Big Oak Tree State Park.	wild
QUE000105	** C **	36.6447	-89.285	Quercus michauxii	Ken Potenberg	IL-MOR-MH001	MO	Mississippi	In picnic ground at Big Oak Tree State Park.	wild
QUE000588		37.1538	-89.347	Quercus michauxii	Bethany Hayward Brown	IL-SH-154	IL		Horeshoe Lake; Olive Branch	wild
QUE001116		35.9956	-79.0542	Quercus michauxii	Paul Manos	PM143	NC	Orange	Jonston Mill Preserve	wild
QUE001128		36.0152	-78.9233	Quercus michauxii	Paul Manos	PM155	NC	Durham	Edith Street Durham, NC	wild
QUE002722		37.1414	-79.9957	Quercus montana	Elisabeth Fitzek	606-2000*3	VA	Franklin	Cahas Mt.	wild
QUE002723	** D **	37.5258	-80.2497	Quercus montana	Elisabeth Fitzek	602-2000*2	VA	Craig	At picnic area across from entrance to county road 1772 leading to Potts Mountain, Jefferson National Forest, Craig, Virginia. Lat 37.525750N, Long 80.249722W. Elevation 926m.	wild
QUE000122	** D **	37.5258	-80.2497	Quercus montana	Evelyn Means	IL-MOR-MH080	VA	Craig	At picnic area across from entrance to county road 1772 leading to Potts Mountain, Jefferson National Forest, Craig, Virginia. Lat 37.525750N, Long 80.249722W. Elevation 926m.	wild
QUE002724		37.5258	-80.2497	Quercus montana	Elisabeth Fitzek	602-2000*1	VA		At picnic area across from entrance to county road 1772 leading to Potts Mountain, Jefferson National Forest, Craig, Virginia. Lat 37.525750N, Long 80.249722W. Elevation 926m.	wild
QUE002725		37.5258	-80.2497	Quercus montana	Elisabeth Fitzek	602-2000*3	VA		At picnic area across from entrance to county road 1772 leading to Potts Mountain, Jefferson National Forest, Craig, Virginia. Lat 37.525750N, Long 80.249722W. Elevation 926m.	wild
QUE000639		37.6179	-88.7048	Quercus montana	Marlene Hahn	IL-SH-26	IL		near Stonefort	wild
QUE000111		37.1414	-79.9957	Quercus montana	Marlene Hahn	IL-MOR-MH007	VA	Franklin	Cahas Mt	wild
QUE000576		35.4291	-82.2518	Quercus montana	Bethany Hayward Brown	IL-SH-116	NC		Chimney Rock Park	wild
QUE002726		Unknown	Unknown	Quercus muehlenbergii	Elisabeth Fitzek	704-46*2	IN			wild
QUE002727		Unknown	Unknown	Quercus muehlenbergii	Elisabeth Fitzek	704-63*3	IN			wild
QUE000152		40.6715	-95.7047	Quercus muehlenbergii	Chris Courtney	IL-MOR-MH110	IA	Fremont	8 mi. east of Nebraska City, south of IA 2, on top of east bluff overlooking Missouri River in Waubonsie State Park.	wild
QUE000587		39.9352	-89.8023	Quercus muehlenbergii	Bethany Hayward Brown	IL-SH-153	IL	Menard	Petersburg. Starhill Forest Spont.	wild
QUE000145		41.2106	-88.0176	Quercus muehlenbergii	Marlene Hahn	IL-MOR-MH103	IL	Will	In campground north of the Kankakee River under spont. plants 1/2 mile west of the Kankakee Co. line	wild
QUE000670		35.6239	-99.0087	Quercus muehlenbergii	Bethany Hayward Brown	IL-SH-57	OK	Custer		wild
QUE000322		31.9792	-104.754	Quercus muehlenbergii	Marlene Hahn	CA-DAV-MH49	TX	Culberson	Guadalupe Mountains:McKittrick Canyon: 0.6 Mile downstream from Rock House.	wild
QUE001819		40.7048	-91.7959	Quercus muehlenbergii	Mira Garner	IA-MG-274	IA	Van Buren	Bonaparte, Lindsay Wilderness	wild
QUE001840		37.973	-92.7622	Quercus muehlenbergii	Mira Garner	MO-MG326	MO	Camden	Ha Ha Tonka State Park	wild
QUE001893		35.4481	-98.3535	Quercus muehlenbergii	Mira Garner	OK-MG362	OK	Caddo	Hinton, Red Rock Canyon State Park	wild
QUE002086		38.7362	-86.4125	Quercus muehlenbergii	Mira Garner	IN-MG607	IN	Lawrence	Spring Mill State Park, Trail 5	wild
QUE002098		38.7374	-86.4126	Quercus muehlenbergii	Mira Garner	IN-MG619	IN	Lawrence	Spring Mill State Park, Roadside near Nature Center	wild
QUE002101		40.4589	-85.5038	Quercus muehlenbergii	Mira Garner	IN-MG622	IN	Grant	Taylor Wilderness, Taylor University, Off Eighth Street	wild
QUE002105		40.4592	-85.5081	Quercus muehlenbergii	Mira Garner	IN-MG626	IN	Grant	Taylor Wilderness, Taylor University	wild
QUE002189		38.5114	-90.5592	Quercus muehlenbergii	Mira Garner	MO-MG565	MO	St. Louis	Tyson Research Center, Eureka, MO	wild
QUE002247		38.9789	-94.805	Quercus muehlenbergii	Mira Garner	KS-MG427	KS	Johnson	Shawnee Mission Park	wild
QUE002250		38.9739	-94.8051	Quercus muehlenbergii	Mira Garner	KS-MG430	KS	Johnson	Shawnee Mission Park	wild
QUE002285		38.8087	-95.1939	Quercus muehlenbergii	Mira Garner	KS-MG465	KS	Douglas	Breidenthal Woods/Baldwin Woods	wild
QUE002303		39.1016	-96.5998	Quercus muehlenbergii	Mira Garner	KS-MG483	KS	Riley	Konza Prairie, Manhattan, KS	wild
QUE002304		39.1079	-96.6047	Quercus muehlenbergii	Mira Garner	KS-MG484	KS	Riley	Konza Prairie, Manhattan, KS, Along nature trail	wild
QUE002481		41.551	-84.3585	Quercus muehlenbergii	Mira Garner	OH-MG818	OH	Fulton	Goll Woods State Nature Preserve	wild
QUE002699		40.0499	-95.7298	Quercus prinoides	Chris Courtney	IL-MOR-MH270	NE	Richardson	Rock Creek bluffs, 3 miles south of Salem	wild
QUE002695		39.8189	-94.0103	Quercus prinoides	Satish Sachdev	IL-MOR-MH266	MO		Northwestern section of Missouri.	wild
QUE002728		40.0383	-95.7565	Quercus prinoides	Elisabeth Fitzek	120-2001*2	NE	Richardson	plant grown from wild seed southwest of Salem.	wild
QUE002729		40.0383	-95.7565	Quercus prinoides	Elisabeth Fitzek	120-2001*3	NE	Richardson	plant grown from wild seed southwest of Salem.	wild
QUE002730		Unknown	Unknown	Quercus prinoides	Elisabeth Fitzek	218-77*2	Cultivated	Cultivated	Seed from MOR accession 742-51	cultivated
QUE002731		Unknown	Unknown	Quercus prinoides	Elisabeth Fitzek	218-77*3	Cultivated	Cultivated	Seed from MOR accession 742-51	cultivated
QUE002689		Unknown	Unknown	Quercus prinoides	Sarah Packard	IL-MOR-MH260	Cultivated	Cultivated	Seed from MOR accession 742-51	cultivated
QUE002701		40.7925	-77.8621	Quercus prinoides	NA	IL-MOR-MH272	PA		State College grounds	wild
QUE002694	** E **	40.7925	-77.8621	Quercus prinoides	Marilyn Carle	IL-MOR-MH265	PA		State College grounds	wild
QUE000133	** E **	40.7925	-77.8621	Quercus prinoides	Ken Potenberg	IL-MOR-MH091	PA		State College grounds	wild
QUE002693		39.8189	-94.0103	Quercus prinoides	Edie Moran	IL-MOR-MH264	MO		Northwestern section of Missouri.	wild
QUE002696		39.8189	-94.0103	Quercus prinoides	Chris Courtney	IL-MOR-MH267	MO		Northwestern section of Missouri.	wild
QUE002697		40.7925	-77.8621	Quercus prinoides	Charlene Kubic	IL-MOR-MH268	PA		State College grounds	wild
QUE002698		40.7925	-77.8621	Quercus prinoides	Chris Courtney	IL-MOR-MH269	PA		State College grounds	wild
QUE002700		40.0499	-95.7298	Quercus prinoides	Charlene Kubic	IL-MOR-MH271	NE	Richardson	Rock Creek bluffs, 3 miles south of Salem	wild
QUE000565		38.4676	-95.1365	Quercus prinoides	Andrew Hipp	IL-SH-105	KS	Franklin	3.5 mi. NW of Lane	wild
QUE000678		40.0763	-95.721	Quercus prinoides	Marlene Hahn	IL-SH-96	NE	Richardson	SW of Salem	wild
QUE000753		42.0015	-76.5991	Quercus prinoides	EA Cope	PM93	NY	Chemung		wild
QUE002683		40.6487	-91.6733	Quercus stellata	Satish Sachdev	IL-MOR-MH254	IA	Lee	in the Donnellson Unit of Shimek State Forest	wild
QUE002732		37.0922	-93.8381	Quercus stellata	Elisabeth Fitzek	11-86*2	MO		Lawrence	wild
QUE002733		37.0922	-93.8381	Quercus stellata	Elisabeth Fitzek	11-86*3	MO		Lawrence	wild
QUE002734	** F **	38.0349	-91.5203	Quercus stellata	Elisabeth Fitzek	1137-2004*2	MO	Phelps	Along I-44 and RR at Rosati	wild
QUE000143	** F **	38.0349	-91.5203	Quercus stellata	Marlene Hahn	IL-MOR-MH101	MO	Phelps	Along I-44 and RR at Rosati	wild
QUE002735		38.0349	-91.5203	Quercus stellata	Elisabeth Fitzek	1137-2004*3	MO	Phelps	Along I-44 and RR at Rosati	wild
QUE002704		40.6487	-91.6733	Quercus stellata	Ken Potenberg	IL-MOR-MH275	IA	Lee	in the Donnellson Unit of Shimek State Forest	wild
QUE002703		40.6487	-91.6733	Quercus stellata	Ken Potenberg	IL-MOR-MH274	IA	Lee	in the Donnellson Unit of Shimek State Forest	wild
QUE002706	** G **	40.6487	-91.6733	Quercus stellata	Bethany Hayward Brown	IL-MOR-MH277	IA	Lee	in the Donnellson Unit of Shimek State Forest	wild
QUE000137	** G **	40.6487	-91.6733	Quercus stellata	Marlene Hahn	IL-MOR-MH095	IA	Lee	in the Donnellson Unit of Shimek State Forest	wild
QUE000608		38.7272	-88.7795	Quercus stellata	Bethany Hayward Brown	IL-SH-174	IL	Marion	Forbes State Recreation Area	wild
QUE000638		37.9995	-91.6092	Quercus stellata	Marlene Hahn	IL-SH-25	MO	Phelps	Hillview Haven; St. James	wild
QUE000692		35.9767	-78.9865	Quercus stellata	Paul Manos	PM11	NC	Durham	Durham county; 3658 Pineview Circle	wild
QUE001118		36.0187	-78.9253	Quercus stellata	Paul Manos	PS Manos 1907	NC	Durham	Watts Hillandale tree Intersection of Carolina Avenue and Woodrow	wild
QUE001839		37.9729	-92.7622	Quercus stellata	Mira Garner	MO-MG325	MO	Camden	Ha Ha Tonka State Park	wild
QUE001862		36.8491	-96.4152	Quercus stellata	Mira Garner	OK-MG281	OK	Osage	Pawhuska, Tallgrass Prairie Preserve	wild
QUE001915		34.8041	-92.3267	Quercus stellata	Mira Garner	AR-MG384	AR	Pulaski	Little Rock, Burns Park	wild
QUE002187		38.5109	-90.5599	Quercus stellata	Mira Garner	MO-MG563	MO	St. Louis	Tyson Research Center, Eureka, MO	wild
QUE002188		38.5115	-90.5592	Quercus stellata	Mira Garner	MO-MG564	MO	St. Louis	Tyson Research Center, Eureka, MO	wild
QUE002209		38.2181	-91.0836	Quercus stellata	Mira Garner	MO-MG585	MO	Crawford	Meramec State Park, Sullivan, MO	wild
QUE002219		38.2179	-91.0921	Quercus stellata	Mira Garner	MO-MG595	MO	Crawford	Meramec State Park, Sullivan, MO, Deer Hollow Trail head	wild
QUE002252		38.9801	-94.805	Quercus stellata	Mira Garner	KS-MG432	KS	Johnson	Shawnee Mission Park	wild
QUE002283		38.8096	-95.1927	Quercus stellata	Mira Garner	KS-MG463	KS	Douglas	Breidenthal Woods/Baldwin Woods	wild

### Sheet: Table 2
	N	Sample D max (km)	Sample D median (km)	Sample latitude	Species latitude	Sample longitude	Species longitude
Quercus macrocarpa	52	3005.3	888.8	33.6, 49.9	28, 52.7	-105.4, -73.2	-104.4, -66.1
Quercus alba	26	2120.1	695	34.8, 45.4	29.6, 46.5	-95.9, -73.2	-96.3, -69.1
Quercus muehlenbergii	21	2098.3	543	32, 41.6	24.8, 44.7	-104.8, -84.4	-105.2, -72.2
Quercus stellata	21	1565.6	325.6	34.8, 40.6	27.6, 41.8	-96.4, -78.9	-101.4, -70
Quercus prinoides	17	1618.9	185.9	38.5, 42	34.1, 42.9	-95.8, -76.6	-99.8, -70
Quercus bicolor	10	1889.8	453.4	38.2, 44.4	35.2, 46.4	-94.8, -73.2	-96.4, -70
Quercus michauxii	9	939	380.5	36, 38.9	28.8, 41	-89.3, -78.9	-95.5, -74.3
Quercus montana	7	771.3	277.8	35.4, 37.6	32, 44.6	-88.7, -80	-90, -70.5

### Sheet: Table 3
Query (locus)	LG	Start (bp)	Dist. (bp)	Decisiveness
locus_11631_48	01	13176967
locus_17927_52	01	19221925	6044876	*
newl_21880_27	01	20193070	971228	***
locus_821_26	01	46115014	25921862
newl_17339_35	01	48520073	2404978	**
CL_42027_	02	9970432		**
CL_6426_61	02	14587946	4617599
locus_4492_52	02	23799476	9211615
locus_20180_49	02	27165965	3366570
locus_3962_56	02	27167947	1898
CL_49075_43	02	47108031	19940168
CL_35240	02	56510752	9402806	**
locus_12538_49	02	56519996	9159	***
locus_23517_52	02	66594393	10074314
newl_23554_	02	71855615	5261304
locus_3169_44	02	75538958	3683426
locus_9121_49	02	92388633	16849757
CL_55087__32	02	93823321	1434769	*
locus_8059_35	03	29861974
CL_11069_58	03	29864712	2654	*
locus_8717_53	03	38119351	8254724
locus_7123_50	03	40295713	2176278	**
locus_5882_32	03	52529791	12233996
locus_8617_30	04	31502299		**
locus_5229_56	05	51629254
locus_29214_32	06	12826305		***
locus_10977_45	06	20402372	7576150
CL_54979_	06	35314884	14912594
CL_12923_	06	44733285	9418316	**
locus_7834_43	06	45755887	1022687	**
newl_27648_32	07	12518857
locus_5482_34	07	25689968	13171029
locus_27412_25	07	36731694	11041645
locus_30948_43	08	966048		***
locus_5422_58	08	44318064	43351932
locus_26761_43	08	51097661	6779680	***
locus_24383_42	08	60722233	9624495
locus_10104_41	08	69231565	8509248	**
locus_28457_43	09	19000558		**
newl_16979_31	09	28054423	9053936
locus_1378_30	09	36130517	8076010	***
locus_30512_25	10	2745206		**
locus_2085_53	10	35662229	32916942
locus_20667_37	11	29188754
locus_14289_31	11	38205258	9016420
CL_48165	12	14574054		***
locus_11302_50	12	16127671	1553702	**
locus_31722_39	12	17463602	1335847	***
locus_9837_55	12	20507495	3043809
newl_25158_45	12	21074088	566510
locus_26885_29	12	21077370	3366	***
locus_792_52	12	21130157	52868
locus_8226_51	12	21138061	7987	***
locus_25236_45	12	21228137	90158	**
newl_15918_PM11_41	12	24062779	2834558
locus_10802_36	12	29868476	5805613
locus_17368_30	12	35358670	5490129
CL_2457_32	12	36055518	696765
CL_2457_OAK-MOR-340_66	12	36055518	same locus
locus_4850_29	12	39175916	3120483
