## Supplemental Tables S1 for "Conserved DNA polymorphisms distinguish species in the eastern North American white oak syngameon: Insights from an 80-SNP oak DNA genotyping toolkit"

### Sheet: dat.gen.tabProp
	macrocarpa	alba	muehlenbergii	prinoides	stellata	bicolor	michauxii	montana	Summed proportions	HP	Shared between
Number of individuals	52	26	21	17	21	10	9	7	163
newl_23554_OAKMOR529_43.T	0	0.038	0	0	0	0	0	0	0.038
newl_28982_OAKMOR346_61.A	0	0.038	0	0	0	0	0	0	0.038
CL_24297_OAKMOR383_67.C	0	0	0	0	0.048	0	0	0	0.048
locus_3962_56.A	0	0	0	0	0	0.05	0	0	0.05
locus_20180_49.A	0.01	0	0	0	0.071	0	0	0	0.081
locus_14289_31.T	0	0	0	0	0.429	0	0	0	0.429
locus_17368_30.C	0	0	0	0	0.452	0	0	0	0.452
locus_24383_42.A	0	0.019	0	0	0	0.45	0	0	0.469
locus_821_26.C	0	0.5	0	0	0	0	0	0	0.5
locus_4850_29.A	0.01	0	0	0	0	0.45	0.056	0	0.516
locus_13856_44.C	0	0	0	0	0	0	0.556	0	0.556
newl_15918_PM11_41.T	0	0	0	0	0.571	0	0	0	0.571
newl_16979_OAKMOR529_31.G	0	0.192	0.048	0.088	0	0	0.278	0	0.606
CL_49075_OAKMOR340_43.A	0	0	0	0	0.619	0	0	0	0.619
newl_25158_OAKMOR249_45.T	0.663	0	0	0.029	0	0	0	0	0.692
CL_6426_OAKMOR340_61.G	0	0	0	0	0.714	0	0	0	0.714
locus_8104_38.C	0	0	0	0	0.762	0	0	0	0.762
locus_2085_53.T	0	0	0	0	0	0	0	0.786	0.786
CL_31994_OAKMOR249_43.C	0	0	0	0	0.81	0	0	0	0.81
CL_11069_OAKMOR340_58.G	0	0	0	0.147	0.667	0	0	0	0.814
locus_461_36.C	0.019	0	0	0	0	0.85	0	0	0.869
locus_26761_43.G	0.019	0.019	0	0	0	0.85	0	0	0.888
locus_17927_52.G	0	0	0	0	0	0	0.889	0	0.889
CL_45_OAKMOR340_63.G	0	0	0.048	0	0.857	0	0	0	0.905
locus_25236_45.T	0	0	0	0	0.952	0	0	0	0.952	*
CL_12923_OAKMOR340_48.G	0	0	0	0	0.905	0.05	0	0	0.955	*
locus_7834_43.A	0	0.019	0	0	0	0	0.944	0	0.963
locus_30512_25.C	0	0	0	0.059	0	0	0	0.929	0.988
locus_1378_30.G	0	0	0	0	0	1	0	0	1	*
locus_31722_39.A	0	0	0	0	0	0	1	0	1	*
locus_8226_51.A	0	0	0	0	0	0	1	0	1	*
locus_26885_29.T	0	0	0	0	0	0	0	1	1	*
locus_27743_25.A	0	0	0	0	0	0	0	1	1	*
locus_30948_43.A	0	0	0	0	0	0	0	1	1	*
newl_21880_OAKMOR575_27.A	0	0	0	0	0	0	0	1	1
locus_3999_44.T	0.933	0.019	0	0	0	0.05	0	0	1.002	*
locus_11302_50.T	0.981	0	0	0.029	0	0	0	0	1.01	*
locus_8617_30.T	0.019	0	0	0	0	1	0	0	1.019	*
CL_49943_OAKMOR249_41.T	0.952	0.019	0	0	0	0.05	0	0	1.021	*
locus_28457_43.A	0	0	0	0	0.024	0	0	1	1.024
locus_7123_50.G	0.048	0	0	0	0	0	1	0	1.048	*
CL_55087_OAKMOR340_32.G	0.01	0.019	0	0.088	0.976	0	0.056	0	1.149	*
CL_54979_OAKMOR204_37.T	0.01	0.827	0	0	0	0	0.444	0.071	1.352	*
newl_20204_OAKMOR532_33.G	0	0.019	0.833	0.735	0	0	0	0	1.587
CL_18142_OAKMOR204_42.A	0	0	0.857	0.912	0	0	0	0	1.769
CL_42027_OAKMOR383_49.C	0	0	1	0.912	0	0	0	0	1.912
newl_17339_OAKMOR532_35.T	0	0	1	0.941	0	0	0	0	1.941
locus_10104_41.C	0	0	1	0.971	0	0	0	0	1.971
CL_48165_OAKMOR383_56.T	0	0	1	1	0	0	0	0	2	*
locus_12538_49.C	0	0	1	1	0	0	0	0	2	*
locus_29214_32.T	0	0	1	1	0	0	0	0	2	*
CL_35240_OAKMOR383_32.T	0.029	0.962	0	0	0.048	0	0	1	2.039	*
CL_2457_OAKMOR340_66.G	0	0.75	0	0	0.857	0	0.5	0.857	2.964
CL_2457_PM145_32.G	0	0.885	0	0	1	0	0.5	1	3.385
CL_2457_OAKMOR340_66.A	0.885	0.058	0.714	0.706	0	0.8	0.389	0	3.552
CL_54979_OAKMOR204_37.G	0.99	0.135	0.905	0.235	0.714	1	0.111	0.5	4.59
CL_2457_PM145_32.A	1	0.115	1	1	0	1	0.5	0	4.615
locus_1378_30.A	1	1	0.905	0.235	0.714	0	0.556	0.571	4.981
locus_20180_49.G	0.971	0.423	0.905	0.235	0.643	1	0.556	0.571	5.304
locus_13856_44.T	1	1	0.905	0.235	0.714	1	0	0.571	5.425
newl_17339_OAKMOR532_35.C	0.827	1	0	0.059	1	1	1	1	5.886
CL_42027_OAKMOR383_49.T	1	1	0	0.088	1	1	1	0.857	5.945
CL_35240_OAKMOR383_32.C	0.971	0.038	1	1	0.952	1	1	0	5.961
CL_48165_OAKMOR383_56.C	1	1	0	0	1	1	1	1	6
locus_12538_49.G	1	1	0	0	1	1	1	1	6
locus_29214_32.C	1	1	0	0	1	1	1	1	6
locus_10104_41.T	1	1	0	0.029	1	1	1	1	6.029
CL_18142_OAKMOR204_42.G	1	1	0.143	0.088	0.952	1	1	1	6.183
newl_20204_OAKMOR532_33.A	1	0.981	0.167	0.206	1	1	1	1	6.354
CL_55087_OAKMOR340_32.T	0.99	0.981	1	0.853	0.024	1	0.944	1	6.792
locus_11302_50.C	0.019	1	1	0.971	1	1	1	0.857	6.847
locus_10977_45.G	0.99	0.115	1	1	1	0.9	0.889	1	6.894	*
locus_7123_50.C	0.952	1	1	1	1	1	0	1	6.952
locus_28457_43.T	1	1	1	1	0.976	1	1	0	6.976
CL_49943_OAKMOR249_41.A	0.048	0.981	1	1	1	0.95	1	1	6.979
locus_3999_44.C	0.048	0.981	1	1	1	0.95	1	1	6.979
locus_8617_30.G	0.981	1	1	1	1	0	1	1	6.981
locus_31722_39.C	1	1	1	1	1	1	0	1	7
locus_8226_51.C	1	1	1	1	1	1	0	1	7
locus_26885_29.C	1	1	1	1	1	1	1	0	7
locus_27743_25.T	1	1	1	1	1	1	1	0	7
locus_30948_43.G	1	1	1	1	1	1	1	0	7
newl_21880_OAKMOR575_27.G	1	1	1	1	1	1	1	0	7
locus_25236_45.G	0.962	1	1	1	0.048	1	1	1	7.01
locus_30512_25.T	1	1	1	0.941	1	1	1	0.071	7.012
CL_45_OAKMOR340_63.C	1	1	0.952	0.941	0.143	1	1	1	7.036
locus_7834_43.G	1	0.981	1	1	1	1	0.056	1	7.037
CL_12923_OAKMOR340_48.A	1	1	1	1	0.095	0.95	1	1	7.045
locus_17927_52.A	1	1	1	1	1	1	0.111	1	7.111
locus_26761_43.A	0.981	0.981	1	1	1	0.15	1	1	7.112
locus_461_36.T	0.981	1	1	1	1	0.15	1	1	7.131
CL_31994_OAKMOR249_43.T	1	1	0.952	1	0.19	1	1	1	7.142
CL_11069_OAKMOR340_58.A	1	1	1	0.853	0.333	1	1	1	7.186
locus_2085_53.C	1	1	1	1	1	1	1	0.214	7.214
locus_8104_38.T	1	1	1	1	0.238	1	1	1	7.238
newl_15918_PM11_41.C	1	1	1	1	0.238	1	1	1	7.238
CL_6426_OAKMOR340_61.A	1	1	1	1	0.286	1	1	1	7.286
newl_25158_OAKMOR249_45.G	0.337	1	1	0.971	1	1	1	1	7.308
CL_49075_OAKMOR340_43.G	1	1	1	1	0.381	1	1	1	7.381
newl_16979_OAKMOR529_31.A	1	0.808	0.952	0.912	1	1	0.722	1	7.394
locus_24383_42.T	0.981	0.981	1	0.941	0.952	0.55	1	1	7.405
locus_4850_29.G	0.99	1	1	1	1	0.55	0.944	1	7.484
locus_821_26.T	1	0.5	1	1	1	1	1	1	7.5
locus_17368_30.A	1	1	1	1	0.548	1	1	1	7.548
locus_14289_31.C	1	1	1	1	0.571	1	1	1	7.571
newl_28982_OAKMOR346_61.G	1	0.885	1	1	1	1	1	1	7.885
locus_3962_56.G	1	1	1	1	1	0.95	1	1	7.95
CL_24297_OAKMOR383_67.T	1	1	1	1	0.952	1	1	1	7.952
newl_23554_OAKMOR529_43.C	1	0.962	1	1	1	1	1	1	7.962
