## Supplemental Tables S2 for "Conserved DNA polymorphisms distinguish species in the eastern North American white oak syngameon: Insights from an 80-SNP oak DNA genotyping toolkit"

### Sheet: SUPP.hybProp.p05
	alba	bicolor	macrocarpa	michauxii	montana	muehl-prin	stellata
alba	-	0	3	0	0	0	2
bicolor	1	-	2	0	0	0	0
macrocarpa	1	2	-	0	0	1	0
michauxii	0	0	0	-	0	0	0
montana	0	10	0	0	-	0	1
muehl-prin	0	0	0	0	0	-	0
stellata	0	0	0	0	0	2	-

### Sheet: SUPP.hybProp.p10
	alba	bicolor	macrocarpa	michauxii	montana	muehl-prin	stellata
alba	-	0	2	0	0	0	2
bicolor	1	-	2	0	0	0	0
macrocarpa	1	1	-	0	0	1	0
michauxii	0	0	0	-	0	0	0
montana	0	1	0	0	-	0	1
muehl-prin	0	0	0	0	0	-	0
stellata	0	0	0	0	0	1	-

### Sheet: SUPP.hybProp.p15
	alba	bicolor	macrocarpa	michauxii	montana	muehl-prin	stellata
alba	-	0	1	0	0	0	1
bicolor	1	-	2	0	0	0	0
macrocarpa	1	0	-	0	0	1	0
michauxii	0	0	0	-	0	0	0
montana	0	0	0	0	-	0	1
muehl-prin	0	0	0	0	0	-	0
stellata	0	0	0	0	0	0	-

### Sheet: SUPP.hybProp.p20
	alba	bicolor	macrocarpa	michauxii	montana	muehl-prin	stellata
alba	-	0	1	0	0	0	1
bicolor	1	-	2	0	0	0	0
macrocarpa	1	0	-	0	0	0	0
michauxii	0	0	0	-	0	0	0
montana	0	0	0	0	-	0	0
muehl-prin	0	0	0	0	0	-	0
stellata	0	0	0	0	0	0	-
