## Supplemental Tables S3 for "Conserved DNA polymorphisms distinguish species in the eastern North American white oak syngameon: Insights from an 80-SNP oak DNA genotyping toolkit"

### Sheet: snp.mapping.uniques
query (locus)	code	sseqid	pident	length	mismatch	gapopen	qstart	qend	sstart	send	evalue	bitscore	interval	decisiveness	decisiveness (coded)
locus_11631_48	CODE_11631	Qrob_Chr01	98.8	83	1	0	1	83	13176967	13177049	2e-35	150		--
locus_17927_52	CODE_17927	Qrob_Chr01	97.62	84	2	0	1	84	19221925	19221842	3e-34	147	6044876	0.889	*
newl_21880_27	CODE_21880	Qrob_Chr01	98.8	83	1	0	1	83	20193070	20193152	2e-35	150	971228	1	***
locus_821_26	CODE_821_2	Qrob_Chr01	98.78	82	1	0	1	82	46115014	46115095	7e-35	148	25921862	0.5
newl_17339_35	CODE_17339	Qrob_Chr01	92.94	85	6	0	1	85	48520073	48520157	8e-30	132	2404978	1.941	**
CL_42027_	CODE_42027	Qrob_Chr02	95.35	86	4	0	1	86	9970432	9970347	4e-33	143		1.912	**
CL_6426_61	CODE_6426_	Qrob_Chr02	98.84	86	1	0	1	86	14587946	14587861	5e-37	156	4617599	0.714
locus_4492_52	CODE_4492_	Qrob_Chr02	96.34	82	3	0	1	82	23799476	23799395	2e-31	137	9211615	--
locus_20180_49	CODE_20180	Qrob_Chr02	96.47	85	3	0	1	85	27165965	27166049	1e-33	145	3366570	0.081
locus_3962_56	CODE_3962_	Qrob_Chr02	98.82	85	1	0	1	85	27167947	27167863	2e-36	154	1898	0.05
CL_49075_43	CODE_49075	Qrob_Chr02	98.84	86	1	0	1	86	47108031	47107946	5e-37	156	19940168	0.619
CL_35240	CODE_35240	Qrob_Chr02	97.67	86	2	0	1	86	56510752	56510837	2e-35	150	9402806	2.039	**
locus_12538_49	CODE_12538	Qrob_Chr02	98.81	84	1	0	1	84	56519996	56520079	6e-36	152	9159	2	***
locus_23517_52	CODE_23517	Qrob_Chr02	98.8	83	1	0	1	83	66594393	66594311	2e-35	150	10074314	--
newl_23554_	CODE_23554	Qrob_Chr02	94.05	84	5	0	1	84	71855615	71855532	6e-31	135	5261304	0.038
locus_3169_44	CODE_3169_	Qrob_Chr02	98.8	83	1	0	3	85	75538958	75538876	2e-35	150	3683426	--
locus_9121_49	CODE_9121_	Qrob_Chr02	98.78	82	1	0	1	82	92388633	92388552	7e-35	148	16849757	--
CL_55087__32	CODE_55087	Qrob_Chr02	97.62	84	2	0	3	86	93823321	93823404	3e-34	147	1434769	1.149	*
locus_8059_35	CODE_8059_	Qrob_Chr03	98.82	85	1	0	1	85	29861974	29862058	2e-36	154		--
CL_11069_58	CODE_11069	Qrob_Chr03	96.51	86	3	0	1	86	29864712	29864627	8e-35	148	2654	0.814	*
locus_8717_53	CODE_8717_	Qrob_Chr03	98.82	85	1	0	1	85	38119351	38119435	2e-36	154	8254724	--
locus_7123_50	CODE_7123_	Qrob_Chr03	98.8	83	1	0	1	83	40295713	40295795	2e-35	150	2176278	1.048	**
locus_5882_32	CODE_5882_	Qrob_Chr03	97.56	82	2	0	1	82	52529791	52529710	3e-33	143	12233996	--
locus_8617_30	CODE_8617_	Qrob_Chr04	98.81	84	1	0	1	84	31502299	31502382	6e-36	152		1.019	**
locus_5229_56	CODE_5229_	Qrob_Chr05	96.47	85	3	0	1	85	51629254	51629338	4e-33	143		--
locus_29214_32	CODE_29214	Qrob_Chr06	98.81	84	1	0	1	84	12826305	12826222	6e-36	152		2	***
locus_10977_45	CODE_10977	Qrob_Chr06	98.8	83	1	0	1	83	20402372	20402290	2e-35	150	7576150	6.894
CL_54979_	CODE_54979	Qrob_Chr06	98.84	86	1	0	1	86	35314884	35314969	5e-37	156	14912594	1.352
CL_12923_	CODE_12923	Qrob_Chr06	96.51	86	3	0	1	86	44733285	44733200	1e-33	145	9418316	0.955	**
locus_7834_43	CODE_7834_	Qrob_Chr06	97.56	82	2	0	1	82	45755887	45755968	3e-33	143	1022687	0.963	**
newl_27648_32	CODE_27648	Qrob_Chr07	95.18	83	4	0	1	83	12518857	12518939	4e-32	139		--
locus_5482_34	CODE_5482_	Qrob_Chr07	98.78	82	1	0	1	82	25689968	25690049	7e-35	148	13171029	--
locus_27412_25	CODE_27412	Qrob_Chr07	98.8	83	1	0	1	83	36731694	36731776	2e-35	150	11041645	--
locus_30948_43	CODE_30948	Qrob_Chr08	98.82	85	1	0	1	85	966048	966132	2e-36	154		1	***
locus_5422_58	CODE_5422_	Qrob_Chr08	98.81	84	1	0	1	84	44318064	44317981	6e-36	152	43351932	--
locus_26761_43	CODE_26761	Qrob_Chr08	97.44	78	2	0	1	78	51097661	51097738	5e-31	135	6779680	0.888	***
locus_24383_42	CODE_24383	Qrob_Chr08	97.65	85	2	0	1	85	60722233	60722317	8e-35	148	9624495	0.469
locus_10104_41	CODE_10104	Qrob_Chr08	98.82	85	1	0	1	85	69231565	69231649	2e-36	154	8509248	1.971	**
locus_28457_43	CODE_28457	Qrob_Chr09	97.26	73	1	1	11	83	19000558	19000487	1e-27	124		1.024	**
newl_16979_31	CODE_16979	Qrob_Chr09	98.82	85	1	0	1	85	28054423	28054507	2e-36	154	9053936	0.606
locus_1378_30	CODE_1378_	Qrob_Chr09	98.82	85	1	0	1	85	36130517	36130433	2e-36	154	8076010	1	***
locus_30512_25	CODE_30512	Qrob_Chr10	98.78	82	1	0	1	82	2745206	2745287	7e-35	148		0.988	**
locus_2085_53	CODE_2085_	Qrob_Chr10	97.59	83	2	0	1	83	35662229	35662311	9e-34	145	32916942	0.786
locus_20667_37	CODE_20667	Qrob_Chr11	98.82	85	1	0	1	85	29188754	29188838	2e-36	154		--
locus_14289_31	CODE_14289	Qrob_Chr11	98.81	84	1	0	1	84	38205258	38205175	6e-36	152	9016420	0.429
CL_48165	CODE_48165	Qrob_Chr12	97.67	86	2	0	1	86	14574054	14573969	2e-35	150		2	***
locus_11302_50	CODE_11302	Qrob_Chr12	97.65	85	2	0	1	85	16127671	16127755	8e-35	148	1553702	1.01	**
locus_31722_39	CODE_31722	Qrob_Chr12	98.82	85	1	0	1	85	17463602	17463686	2e-36	154	1335847	1	***
locus_9837_55	CODE_9837_	Qrob_Chr12	97.62	84	2	0	1	84	20507495	20507578	7e-35	148	3043809	--
newl_25158_45	CODE_25158	Qrob_Chr12	98.82	85	1	0	1	85	21074088	21074004	2e-36	154	566510	0.692
locus_26885_29	CODE_26885	Qrob_Chr12	98.78	82	1	0	1	82	21077370	21077289	7e-35	148	3366	1	***
locus_792_52	CODE_792_5	Qrob_Chr12	96.43	84	3	0	1	84	21130157	21130074	1e-32	141	52868	--
locus_8226_51	CODE_8226_	Qrob_Chr12	97.59	83	2	0	1	83	21138061	21137979	9e-34	145	7987	1	***
locus_25236_45	CODE_25236	Qrob_Chr12	98.82	85	1	0	1	85	21228137	21228221	2e-36	154	90158	0.952	**
newl_15918_PM11_41	CODE_15918	Qrob_Chr12	95.35	86	3	1	1	86	24062779	24062863	5e-32	139	2834558	0.571
locus_10802_36	CODE_10802	Qrob_Chr12	96.97	66	2	0	19	84	29868476	29868541	8e-25	115	5805613	--
locus_17368_30	CODE_17368	Qrob_Chr12	98.81	84	1	0	1	84	35358670	35358753	6e-36	152	5490129	0.452
CL_2457_32	CODE_2457_32	Qrob_Chr12	96.51	86	3	0	1	86	36055518	36055433	3e-34	147	696765	3.385
CL_2457_OAK-MOR-340_66	CODE_2457_66	Qrob_Chr12	97.67	86	2	0	1	86	36055518	36055433	6e-36	152	same locus	2.964
locus_4850_29	CODE_4850_	Qrob_Chr12	98.82	85	1	0	1	85	39175916	39175832	2e-36	154	3120483	0.516

### Sheet: snp.mapping.nonUniques
query (locus)	code	sseqid	pident	length	mismatch	gapopen	qstart	qend	sstart	send	evalue	bitscore	interval	diganostic of…	decisiveness
locus_3999_44	CODE_3999_	Qrob_Chr01	87.95	83	8	2	1	83	10092756	10092836	3e-19	97.1		Q. macrocarpa	1.002
locus_3999_44	CODE_3999_	Qrob_Chr01	88.89	81	7	1	1	81	10153914	10153992	2e-20	100	61078	Q. macrocarpa	1.002
locus_3999_44	CODE_3999_	Qrob_Chr01	98.82	85	1	0	1	85	44805843	44805759	2e-36	154	34651851	Q. macrocarpa	1.002
locus_16087_43	CODE_16087	Qrob_Chr02	95.24	84	4	0	1	84	2549794	2549711	6e-31	135		excluded	--
CL_49943_	CODE_49943	Qrob_Chr02	97.67	86	2	0	1	86	50327122	50327037	6e-36	152	47777411	Q. macrocarpa	1.021
CL_24297_67	CODE_24297	Qrob_Chr02	97.67	86	2	0	1	86	50867033	50867118	6e-36	152	539996	almost no variation	0.048
CL_24297_67	CODE_24297	Qrob_Chr02	97.67	86	2	0	1	86	50869339	50869424	6e-36	152	2221	almost no variation	0.048
locus_16087_43	CODE_16087	Qrob_Chr02	96.43	84	3	0	1	84	63629724	63629807	1e-32	141	12760300	excluded	--
locus_10809_46	CODE_10809	Qrob_Chr04	96.25	80	3	0	4	83	31482391	31482312	2e-30	134		excluded	--
locus_3999_44	CODE_3999_	Qrob_Chr05	90	80	6	2	4	83	14458341	14458264	2e-21	104		Q. macrocarpa	1.002
locus_3999_44	CODE_3999_	Qrob_Chr05	87.5	80	8	1	4	83	35451032	35450955	1e-17	91.6	20992768	Q. macrocarpa	1.002
locus_10809_46	CODE_10809	Qrob_Chr05	97.67	43	1	0	1	43	58024836	58024878	1e-12	75	22573881	excluded	--
locus_3999_44	CODE_3999_	Qrob_Chr08	88.61	79	7	2	5	83	25873284	25873208	3e-19	97.1		Q. macrocarpa	1.002
locus_3999_44	CODE_3999_	Qrob_Chr08	90.12	81	4	3	1	80	29157722	29157645	2e-21	104	3284514	Q. macrocarpa	1.002
locus_3999_44	CODE_3999_	Qrob_Chr08	87.95	83	8	2	1	83	32849749	32849669	8e-20	99	3692104	Q. macrocarpa	1.002
CL_45__63	CODE_45__6	Qrob_Chr08	97.67	86	2	0	1	86	35495194	35495109	6e-36	152	2645525	Q. stellata	--
CL_45__63	CODE_45__6	Qrob_Chr08	93.98	83	5	0	1	83	35502059	35501977	3e-29	130	6950	Q. stellata	--
locus_27743_25	CODE_27743	Qrob_Chr08	97.59	83	2	0	1	83	63966926	63966844	9e-34	145	28464949	Q. montana	1
locus_27743_25	CODE_27743	Qrob_Chr08	98.8	83	1	0	1	83	63968015	63967933	2e-35	150	1171	Q. montana	1
locus_3999_44	CODE_3999_	Qrob_Chr08	88.75	80	7	2	4	83	69934094	69934017	8e-20	99	5966161	Q. macrocarpa	1.002
locus_3999_44	CODE_3999_	Qrob_Chr09	90	80	6	1	4	83	39794794	39794871	2e-21	104		Q. macrocarpa	1.002
CL_49943_	CODE_49943	Qrob_Chr10	93.1	87	5	1	1	86	40097372	40097458	3e-29	130		Q. macrocarpa	1.021
locus_3999_44	CODE_3999_	Qrob_Chr12	90	80	6	1	4	83	2968213	2968136	2e-21	104		Q. macrocarpa	1.002
locus_13856_44	CODE_13856	Qrob_H2.3_Sc0000853	97.59	83	2	0	1	83	2595	2513	9e-34	145		little variation	0.556
locus_295_56	CODE_295_5	Qrob_H2.3_Sc0001112	96.47	85	1	1	1	83	41922	42006	1e-32	141		excluded	--

### Sheet: snp.lociNotMapped
query (locus)	code	decisiveness
CL_18142_42	CODE_18142	1.769
CL_31994_ 43	CODE_31994	0.81
locus_2684_26	CODE_2684_	--
locus_28072_46	CODE_28072	--
locus_32208_54	CODE_32208	--
locus_4100_37	CODE_4100_	--
locus_461_36	CODE_461_3	0.869
locus_8104_38	CODE_8104_	0.762
newl_15225 _27	CODE_15225	--
newl_20204_33	CODE_20204	1.587
newl_28982__61	CODE_28982	0.038

### Sheet: dat.gen.tabProp
query (locus)	locusCode	macrocarpa	alba	muehlenbergii	prinoides	stellata	bicolor	michauxii	montana	Summed proportions (decisiveness)	HP	distFrom1
Number of individuals		52	26	21	17	21	10	9	7	163
locus_1378_30.G	CODE_1378_	0	0	0	0	0	1	0	0	1	*	0
locus_31722_39.A	CODE_31722	0	0	0	0	0	0	1	0	1	*	0
locus_8226_51.A	CODE_8226_	0	0	0	0	0	0	1	0	1	*	0
locus_26885_29.T	CODE_26885	0	0	0	0	0	0	0	1	1	*	0
locus_27743_25.A	CODE_27743	0	0	0	0	0	0	0	1	1	*	0
locus_30948_43.A	CODE_30948	0	0	0	0	0	0	0	1	1	*	0
newl_21880_OAKMOR575_27.A	CODE_21880	0	0	0	0	0	0	0	1	1		0
locus_3999_44.T	CODE_3999_	0.933	0.019	0	0	0	0.05	0	0	1.002	*	0.002
locus_11302_50.T	CODE_11302	0.981	0	0	0.029	0	0	0	0	1.01	*	0.01
locus_30512_25.C	CODE_30512	0	0	0	0.059	0	0	0	0.929	0.988		0.012
locus_8617_30.T	CODE_8617_	0.019	0	0	0	0	1	0	0	1.019	*	0.019
CL_49943_OAKMOR249_41.T	CODE_49943	0.952	0.019	0	0	0	0.05	0	0	1.021	*	0.021
locus_28457_43.A	CODE_28457	0	0	0	0	0.024	0	0	1	1.024		0.024
locus_7834_43.A	CODE_7834_	0	0.019	0	0	0	0	0.944	0	0.963		0.037
CL_12923_OAKMOR340_48.G	CODE_12923	0	0	0	0	0.905	0.05	0	0	0.955	*	0.045
locus_25236_45.T	CODE_25236	0	0	0	0	0.952	0	0	0	0.952	*	0.048
locus_7123_50.G	CODE_7123_	0.048	0	0	0	0	0	1	0	1.048	*	0.048
CL_45_OAKMOR340_63.G	CODE_45_OA	0	0	0.048	0	0.857	0	0	0	0.905		0.095
locus_17927_52.G	CODE_17927	0	0	0	0	0	0	0.889	0	0.889		0.111
locus_26761_43.G	CODE_26761	0.019	0.019	0	0	0	0.85	0	0	0.888		0.112
locus_461_36.C	CODE_461_3	0.019	0	0	0	0	0.85	0	0	0.869		0.131
CL_55087_OAKMOR340_32.G	CODE_55087	0.01	0.019	0	0.088	0.976	0	0.056	0	1.149	*	0.149
CL_11069_OAKMOR340_58.G	CODE_11069	0	0	0	0.147	0.667	0	0	0	0.814		0.186
CL_31994_OAKMOR249_43.C	CODE_31994	0	0	0	0	0.81	0	0	0	0.81		0.19
locus_2085_53.T	CODE_2085_	0	0	0	0	0	0	0	0.786	0.786		0.214
locus_8104_38.C	CODE_8104_	0	0	0	0	0.762	0	0	0	0.762		0.238
CL_6426_OAKMOR340_61.G	CODE_6426_	0	0	0	0	0.714	0	0	0	0.714		0.286
newl_25158_OAKMOR249_45.T	CODE_25158	0.663	0	0	0.029	0	0	0	0	0.692		0.308
CL_54979_OAKMOR204_37.T	CODE_54979	0.01	0.827	0	0	0	0	0.444	0.071	1.352	*	0.352
CL_49075_OAKMOR340_43.A	CODE_49075	0	0	0	0	0.619	0	0	0	0.619		0.381
newl_16979_OAKMOR529_31.G	CODE_16979	0	0.192	0.048	0.088	0	0	0.278	0	0.606		0.394
newl_15918_PM11_41.T	CODE_15918	0	0	0	0	0.571	0	0	0	0.571		0.429
locus_13856_44.C	CODE_13856	0	0	0	0	0	0	0.556	0	0.556		0.444
locus_4850_29.A	CODE_4850_	0.01	0	0	0	0	0.45	0.056	0	0.516		0.484
locus_821_26.C	CODE_821_2	0	0.5	0	0	0	0	0	0	0.5		0.5
locus_24383_42.A	CODE_24383	0	0.019	0	0	0	0.45	0	0	0.469		0.531
locus_17368_30.C	CODE_17368	0	0	0	0	0.452	0	0	0	0.452		0.548
locus_14289_31.T	CODE_14289	0	0	0	0	0.429	0	0	0	0.429		0.571
newl_20204_OAKMOR532_33.G	CODE_20204	0	0.019	0.833	0.735	0	0	0	0	1.587		0.587
CL_18142_OAKMOR204_42.A	CODE_18142	0	0	0.857	0.912	0	0	0	0	1.769		0.769
CL_42027_OAKMOR383_49.C	CODE_42027	0	0	1	0.912	0	0	0	0	1.912		0.912
locus_20180_49.A	CODE_20180	0.01	0	0	0	0.071	0	0	0	0.081		0.919
newl_17339_OAKMOR532_35.T	CODE_17339	0	0	1	0.941	0	0	0	0	1.941		0.941
locus_3962_56.A	CODE_3962_	0	0	0	0	0	0.05	0	0	0.05		0.95
CL_24297_OAKMOR383_67.C	CODE_24297	0	0	0	0	0.048	0	0	0	0.048		0.952
newl_23554_OAKMOR529_43.T	CODE_23554	0	0.038	0	0	0	0	0	0	0.038		0.962
newl_28982_OAKMOR346_61.A	CODE_28982	0	0.038	0	0	0	0	0	0	0.038		0.962
locus_10104_41.C	CODE_10104	0	0	1	0.971	0	0	0	0	1.971		0.971
CL_48165_OAKMOR383_56.T	CODE_48165	0	0	1	1	0	0	0	0	2	*	1
locus_12538_49.C	CODE_12538	0	0	1	1	0	0	0	0	2	*	1
locus_29214_32.T	CODE_29214	0	0	1	1	0	0	0	0	2	*	1
CL_35240_OAKMOR383_32.T	CODE_35240	0.029	0.962	0	0	0.048	0	0	1	2.039	*	1.039
CL_2457_OAKMOR340_66.G	CODE_2457_66	0	0.75	0	0	0.857	0	0.5	0.857	2.964		1.964
CL_2457_PM145_32.G	CODE_2457_32	0	0.885	0	0	1	0	0.5	1	3.385		2.385
CL_2457_OAKMOR340_66.A	CODE_2457_66	0.885	0.058	0.714	0.706	0	0.8	0.389	0	3.552		2.552
CL_54979_OAKMOR204_37.G	CODE_54979	0.99	0.135	0.905	0.235	0.714	1	0.111	0.5	4.59		3.59
CL_2457_PM145_32.A	CODE_2457_32	1	0.115	1	1	0	1	0.5	0	4.615		3.615
locus_1378_30.A	CODE_1378_	1	1	0.905	0.235	0.714	0	0.556	0.571	4.981		3.981
locus_20180_49.G	CODE_20180	0.971	0.423	0.905	0.235	0.643	1	0.556	0.571	5.304		4.304
locus_13856_44.T	CODE_13856	1	1	0.905	0.235	0.714	1	0	0.571	5.425		4.425
newl_17339_OAKMOR532_35.C	CODE_17339	0.827	1	0	0.059	1	1	1	1	5.886		4.886
CL_42027_OAKMOR383_49.T	CODE_42027	1	1	0	0.088	1	1	1	0.857	5.945		4.945
CL_35240_OAKMOR383_32.C	CODE_35240	0.971	0.038	1	1	0.952	1	1	0	5.961		4.961
CL_48165_OAKMOR383_56.C	CODE_48165	1	1	0	0	1	1	1	1	6		5
locus_12538_49.G	CODE_12538	1	1	0	0	1	1	1	1	6		5
locus_29214_32.C	CODE_29214	1	1	0	0	1	1	1	1	6		5
locus_10104_41.T	CODE_10104	1	1	0	0.029	1	1	1	1	6.029		5.029
CL_18142_OAKMOR204_42.G	CODE_18142	1	1	0.143	0.088	0.952	1	1	1	6.183		5.183
newl_20204_OAKMOR532_33.A	CODE_20204	1	0.981	0.167	0.206	1	1	1	1	6.354		5.354
CL_55087_OAKMOR340_32.T	CODE_55087	0.99	0.981	1	0.853	0.024	1	0.944	1	6.792		5.792
locus_11302_50.C	CODE_11302	0.019	1	1	0.971	1	1	1	0.857	6.847		5.847
locus_10977_45.G	CODE_10977	0.99	0.115	1	1	1	0.9	0.889	1	6.894	*	5.894
locus_7123_50.C	CODE_7123_	0.952	1	1	1	1	1	0	1	6.952		5.952
locus_28457_43.T	CODE_28457	1	1	1	1	0.976	1	1	0	6.976		5.976
CL_49943_OAKMOR249_41.A	CODE_49943	0.048	0.981	1	1	1	0.95	1	1	6.979		5.979
locus_3999_44.C	CODE_3999_	0.048	0.981	1	1	1	0.95	1	1	6.979		5.979
locus_8617_30.G	CODE_8617_	0.981	1	1	1	1	0	1	1	6.981		5.981
locus_31722_39.C	CODE_31722	1	1	1	1	1	1	0	1	7		6
locus_8226_51.C	CODE_8226_	1	1	1	1	1	1	0	1	7		6
locus_26885_29.C	CODE_26885	1	1	1	1	1	1	1	0	7		6
locus_27743_25.T	CODE_27743	1	1	1	1	1	1	1	0	7		6
locus_30948_43.G	CODE_30948	1	1	1	1	1	1	1	0	7		6
newl_21880_OAKMOR575_27.G	CODE_21880	1	1	1	1	1	1	1	0	7		6
locus_25236_45.G	CODE_25236	0.962	1	1	1	0.048	1	1	1	7.01		6.01
locus_30512_25.T	CODE_30512	1	1	1	0.941	1	1	1	0.071	7.012		6.012
CL_45_OAKMOR340_63.C	CODE_45_OA	1	1	0.952	0.941	0.143	1	1	1	7.036		6.036
locus_7834_43.G	CODE_7834_	1	0.981	1	1	1	1	0.056	1	7.037		6.037
CL_12923_OAKMOR340_48.A	CODE_12923	1	1	1	1	0.095	0.95	1	1	7.045		6.045
locus_17927_52.A	CODE_17927	1	1	1	1	1	1	0.111	1	7.111		6.111
locus_26761_43.A	CODE_26761	0.981	0.981	1	1	1	0.15	1	1	7.112		6.112
locus_461_36.T	CODE_461_3	0.981	1	1	1	1	0.15	1	1	7.131		6.131
CL_31994_OAKMOR249_43.T	CODE_31994	1	1	0.952	1	0.19	1	1	1	7.142		6.142
CL_11069_OAKMOR340_58.A	CODE_11069	1	1	1	0.853	0.333	1	1	1	7.186		6.186
locus_2085_53.C	CODE_2085_	1	1	1	1	1	1	1	0.214	7.214		6.214
locus_8104_38.T	CODE_8104_	1	1	1	1	0.238	1	1	1	7.238		6.238
newl_15918_PM11_41.C	CODE_15918	1	1	1	1	0.238	1	1	1	7.238		6.238
CL_6426_OAKMOR340_61.A	CODE_6426_	1	1	1	1	0.286	1	1	1	7.286		6.286
newl_25158_OAKMOR249_45.G	CODE_25158	0.337	1	1	0.971	1	1	1	1	7.308		6.308
CL_49075_OAKMOR340_43.G	CODE_49075	1	1	1	1	0.381	1	1	1	7.381		6.381
newl_16979_OAKMOR529_31.A	CODE_16979	1	0.808	0.952	0.912	1	1	0.722	1	7.394		6.394
locus_24383_42.T	CODE_24383	0.981	0.981	1	0.941	0.952	0.55	1	1	7.405		6.405
locus_4850_29.G	CODE_4850_	0.99	1	1	1	1	0.55	0.944	1	7.484		6.484
locus_821_26.T	CODE_821_2	1	0.5	1	1	1	1	1	1	7.5		6.5
locus_17368_30.A	CODE_17368	1	1	1	1	0.548	1	1	1	7.548		6.548
locus_14289_31.C	CODE_14289	1	1	1	1	0.571	1	1	1	7.571		6.571
newl_28982_OAKMOR346_61.G	CODE_28982	1	0.885	1	1	1	1	1	1	7.885		6.885
locus_3962_56.G	CODE_3962_	1	1	1	1	1	0.95	1	1	7.95		6.95
CL_24297_OAKMOR383_67.T	CODE_24297	1	1	1	1	0.952	1	1	1	7.952		6.952
newl_23554_OAKMOR529_43.C	CODE_23554	1	0.962	1	1	1	1	1	1	7.962		6.962

### Sheet: Table3.snpsMapTable.formatted
Query (locus)	LG	Start (bp)	Dist. (bp)	Decisiveness
locus_11631_48	01	13176967
locus_17927_52	01	19221925	6044876	*
newl_21880_27	01	20193070	971228	***
locus_821_26	01	46115014	25921862
newl_17339_35	01	48520073	2404978	**
CL_42027_	02	9970432		**
CL_6426_61	02	14587946	4617599
locus_4492_52	02	23799476	9211615
locus_20180_49	02	27165965	3366570
locus_3962_56	02	27167947	1898
CL_49075_43	02	47108031	19940168
CL_35240	02	56510752	9402806	**
locus_12538_49	02	56519996	9159	***
locus_23517_52	02	66594393	10074314
newl_23554_	02	71855615	5261304
locus_3169_44	02	75538958	3683426
locus_9121_49	02	92388633	16849757
CL_55087__32	02	93823321	1434769	*
locus_8059_35	03	29861974
CL_11069_58	03	29864712	2654	*
locus_8717_53	03	38119351	8254724
locus_7123_50	03	40295713	2176278	**
locus_5882_32	03	52529791	12233996
locus_8617_30	04	31502299		**
locus_5229_56	05	51629254
locus_29214_32	06	12826305		***
locus_10977_45	06	20402372	7576150
CL_54979_	06	35314884	14912594
CL_12923_	06	44733285	9418316	**
locus_7834_43	06	45755887	1022687	**
newl_27648_32	07	12518857
locus_5482_34	07	25689968	13171029
locus_27412_25	07	36731694	11041645
locus_30948_43	08	966048		***
locus_5422_58	08	44318064	43351932
locus_26761_43	08	51097661	6779680	***
locus_24383_42	08	60722233	9624495
locus_10104_41	08	69231565	8509248	**
locus_28457_43	09	19000558		**
newl_16979_31	09	28054423	9053936
locus_1378_30	09	36130517	8076010	***
locus_30512_25	10	2745206		**
locus_2085_53	10	35662229	32916942
locus_20667_37	11	29188754
locus_14289_31	11	38205258	9016420
CL_48165	12	14574054		***
locus_11302_50	12	16127671	1553702	**
locus_31722_39	12	17463602	1335847	***
locus_9837_55	12	20507495	3043809
newl_25158_45	12	21074088	566510
locus_26885_29	12	21077370	3366	***
locus_792_52	12	21130157	52868
locus_8226_51	12	21138061	7987	***
locus_25236_45	12	21228137	90158	**
newl_15918_PM11_41	12	24062779	2834558
locus_10802_36	12	29868476	5805613
locus_17368_30	12	35358670	5490129
CL_2457_32	12	36055518	696765
CL_2457_OAK-MOR-340_66	12	36055518	same locus
locus_4850_29	12	39175916	3120483

### Sheet: snpSequences
query (locus)	species	sequence
locus_5882_32	Q. alba	TGGCATCACTTGAACCCAAAAATGGATTATGRTAATAGAAATTTTCTTCCAATTTTTATCCTTTTAAAAAGCATCATTTTTT
locus_821_26	Q. alba	ATGTTACTTGTGCCAACCCCACATCYAACAATTCCATCAACTCAAATTCAGTTAAAGATAATGCATCCTGAAAGCAAACAAC
locus_10977_45	Q. alba	CATTGCCAAAAGGAGGTGCAGCAAAAATGACATCTCGAAGTGGARGCTCAGCAAAACAGCTTTTTCCTGTATCTTCGAATTGC
CL_54979_ _37	Q. alba/ Q.michauxii	TTAAGCCAGTCCCATCATTCAAGGCCGATGTKTATGCACTTGGGGTGATTCTAATGGAATTGTTAACCAGGAGAAGTGCGGGTGAC
CL_35240 _32	Q. alba/Q. montana	GAATATGCGGATGTTGTGTTTCCAAGYTACTTCTCACCATTCCTGCATAATTTCTACTGCTACTGGAATCCTCTTCATTCTGATAT
locus_295_56	Q. austrina	CAAATTAACAAAAGGGTATAAAAGACAGTTTTCAGTGTCTCTCTCTATTGACAYTCAATAGCACATTCTTGGCAGAGCTTAGA
locus_5422_58	Q. austrina	ATGGGATCCTTTTGGGAGGCATTCTGGTCATGTATGAGTTCCATAATTTTCTGAGACMTATTCTTCTCCTTTTGTACTCTTTTT
locus_20180_49	Q. austrina	CTAGAGAATATCTTTTGATTTTTAGTTTAGAAGGGAAGCTAARGATTTRAAGGATGGCGGCTACCCTATGAATACTTTCAAGAAG
locus_11631_48	Q. austrina	CAAGCTTTTAACCCAAGGATGCCCCAGTCTGTGGGTCAAYCTTCAAGCCCTATTCCACCATCTTCGCACCCCTCGCGGACCCA
locus_3169_44	Q. austrina	TAGAAGGCATAGCTTGCACTATTAAATCATCGATTTGATGTATRAAGGGGTTAAACAAAAATGAAAGATTTTATGCATACCTTGT
locus_24383_42	Q. bicolor	AGAAAGCAGAAAATGAATAGTTAAAGCTGAAGTCAGGGTGAWGCCCTTTTTTGTTAAATTATTGGATAATTGGAAGATTGGTTTC
locus_26761_43	Q. bicolor	CGTAATTTTGAAGTTACAACACATCATGGCCTGCATTGGACRCAATCATCTGGTTGCTCAAATTTGGTCCAGTATAAT
locus_461_36	Q. bicolor	GTTTATCATTCCCCCATCTGGCCACAATTAATAGAYGGAGTTATTCAAATGTTTAACCTATTCTTCATACCTAGACAAACAAGAC
locus_4850_29	Q. bicolor	CAATGTTGGCAAAGTATTCTGATCCATTRGTATATACAGGACCTATACGGGTGAGAACAGGCCATGAGATCTTGCGTATTTCTTC
locus_1378_30	Q. bicolor	ACTTTGATATGATGATCCAGATAGAATGCRGTAGAACAAGTTAATATTTTCAGAACCGCATCTGGAATCATCTCACCATTTACAA
locus_2684_26	Q. chapmanii	AATCGCAGATGGGCTTGGCGGCTTTSAATGACGGTGTCCAATTTGGCCCAAGTTATTTGGGTCATCTTATTCACCGGATTTAGG
locus_8059_35	Q. lyrata	GAAAGGAGTTCCATTAGGCATGTCTTTCCCCTGTYGCCTCTTCTTCCCTATCCCTAGCACCTGCTGAAGACATGCAGCAACCATA
locus_9121_49	Q. lyrata	AAGCCAATTTTTATAGCATAAAGATAACTGAGGACAGAATCAAAACCAYTTCAAGTAAGATGACATATTATAAGAGATATAA
locus_3962_56	Q. lyrata	AGCCTTGGAGGATCTTGATTCCTTACTTCTAAATGCTTCAAGAAATGATCCAGGARCCTCAGTTGAATCAATGAAAGGAAAGATC
locus_8617_30	Q. lyrata/bicolor	TTATCAACCCAAGAACAACAATCCTTGAAKAGGAAAAAATAGTTTTACTTTTATTTAATCGCTAATTCAATAATGAAACCTGCA
newl_25158_45	Q. macrocarpa	CACCAGTCTTTCCTCTTGTTGTTGGGGTTTCAGTGGTTGCCTTGKTTATCAGTATGCCAAGGTAATTGTAATATTATTTTCCCTA
locus_3999_44	Q. macrocarpa	TAGTTTTTTCTGCATAATGTTTTTGTTCTATAACCTTTATAAAYCCGTGTGTTGTGATTAATATATGAGATATATTAATTGTTCC
locus_11302_50	Q. macrocarpa	AATTACCACAAATTTGAAGATATAAGGTCCCTTCTCTTTAACTATTTTCYGCCCATGGGTCTCATACACCCTCTTCGGATCTTTA
CL_49943_ 41	Q. macrocarpa	GCTTTTGTTGGTTCAACATACATTTGTGTACCTTTWTTGTTTTGAATTAAAGTAGTNTTTGACATGGACAGGATTACAGCCTTTAG
locus_7834_43	Q. michauxii	CACATGGACAATTTTAAGGCCCAATGCATCAAGCTGAGCACGRAACTGAGAAAGATCAGTTGGCTTTCCTTGCTTTTTGACC
locus_10809_46	Q. michauxii	GTCGGGTCCGGGCATAAAGAAACCCGACCCATTGCCATTCCTAAGYCTAGGAATCAACTACTCCAACAAACAATTGGGGGTAA
locus_17927_52	Q. michauxii	CATAAAGTCTTTGCGAAGAATATGCCGCACACCATGCAATGCAGATGCTACRGCATATGCATACCTTAATTTGACAAAGAAATG
locus_8226_51	Q. michauxii	TTGTACATTGCCTTGTTTCAGGTTGTTGATAAACCGTTTGAAAGTCGTMTTTATTGACTTCTCGACACCTATCATAAAATCAT
locus_31722_39	Q. michauxii	GAACACCATCTTCTTCAGGTACAAAATTTGAGTCCAAMTTACATTAGTTCCATACTGGAATAAAAATTGGTCCATTCTCATAATA
locus_28072_46	Q. michauxii	TAAAATTTTCTGCATATTTATGTTTTAATCGTCGTTTACGATGTGRATATGTTTAGAGATTCGTGGCATTTGTTTTAAATGGGAC
locus_7123_50	Q. michauxii	CAGAAAGTACATAAGACTTGTTAAATGTAATAAACTACAAAGTCAAAAGSTTGCCCCAAGAATGCATGTTGCAAGAAAGAATACC
locus_13856_44	Q. michauxii	AACTTTTCAAGATGGTTTGTGAACATAATGAAACCGACCTAGAYATAAAAATACCTACAGTAATGCTCCCACAAGATGCTGGT
locus_30512_25	Q. montana	TGCCCTTTCCTTCATTCTCTCAGCYTTTTCTACTTCTTCTCTAGCTCTCTCCCACATGTGCCTTGCACGTGCGAACTCAGAC
locus_2085_53	Q. montana	ATCTAAGTCAAGAAACTCAAAGCTATGATTATGACATCCATCTTCCCACTGTYTACTTAACATGCAGCTCCAGGCCTAGTAAA
locus_30948_43	Q. montana	TGTTGGGACATCCACGGGAGAAGAATAGGATGAAGAATATTARTGGGAAGAGTTCAGGTAATTCACCTCAAAAGAGTCAGCAAGG
locus_26885_29	Q. montana	CCTGGCTATCATCTAAAACGGGTTGGACYTCATTCCTTTTCTTGTCAGAAGCTTGGTCAAATTTCTGTACACATATATTCTG
locus_27743_25	Q. montana	TCTAAGGAATCGCAAGTACTTCCTWGATTTTCCCTACACATGAAATACCAAAATCATAAGTAAATTCCTGTTGAAGACTAATC
newl_21880_27	Q. montana	ACTGGACTGGCTGCACCATAAATTTCRTCATAATAGCATCGAGCCTTTCAAGGATTTTACAATTGGTATTCAAACTGTCCTCA
locus_28457_43	Q. montana	AACATATATAATAGTATAATACAATCATTCTGCGTTATTTCTWTTTATTTTGCCTGGCTATGCCTAGAAAATAATCCAGGAGC
locus_5482_34	Q. montana	CATCAGCTTCTATTATCTATACACCATTCATTGYATTGTCAGGATGGCCTGTGTTGCCATCTTCCAGATTCTTGCCGTTGAC
CL_18142_42	Q. muehlenbergii_prinoides	AATTCTCTTTTCCTCTGGTTGCTTTTTGCCCTTTTGRTTTCCTTTTCCTTTCCCCCTTAGATTCGAAGAAAAATCACTGTTTAGTT
newl_20204_33	Q. muehlenbergii_prinoides	CTGTTCTGTAAATGTTATGTGGTTGACTTGAARGATGAAAATTCTTGTAAATGCATGTATNATACAGGATTAATAATATGCCTT
CL_42027_ 49	Q. muehlenbergii_prinoides	TACAAGATCACATATTCATTTCAAATGAATNATAAAGAACATNYTAAACTATTCAACAGTAGCAGCTCTCATGATTCAAAGAAACC
locus_12538_49	Q. muehlenbergii_prinoides	ATTCAGGTTCTTTGCCTTCTCTATTGCATCATCTATCCCAGGGAASGTTTTAGATCCATAGTCATCGTGCTTTGAGGGCCCATA
locus_29214_32	Q. muehlenbergii_prinoides	TCAGGCCTTATGATGGTAATTATTGTATGAAYTGTCCACCGTTGTGTTTACCATTTTGTTATCTTTTATAAATGAAACATTAGC
CL_48165 _56	Q. muehlenbergii_prinoides	TTGCTTATATCATCAGGAATATGGCCAACAAGGTGGAGATTGTGCAAATCYAGAATGAGAAGCAGCTCTATGCTTCCCAACTCCTT
newl_17339_35	Q. muehlenbergii_prinoides	CGAGTNATAGCTTCGCTAATAGAACATATGGCNTYATCTTGCCAGCAAACCTTTTNAGCAAGAAATGTCCTAAGGGATTTAGGAT
locus_10104_41	Q. muehlenbergii_prinoides	AAGGAGATGAACATTCATACTGCATCTTCAGTTGTTCTTGYAGTTGACTTTGCTCTAGTCTATATGACATGTCATGATTTTCCTG
locus_4100_37	Q. oglethorpensis	AAATTTATTAGCTTCTGCAATCACGAAACGACTGATKCCCAAGTAAAAGCTCAGGTTGGAAAGAGATGAGAAGTAGGAATTGG
locus_4492_52	Q. oglethorpensis	AACAAAAGTTGAAGACGGGTAGAGTGCAGCACAATAAATTTCTTGCTTRTCTTTATCAAGTAATGACAGTGGAATTACAAGT
locus_16087_43	Q. oglethorpensis	CCTTGGTACGTTTTTGAAAATTAAATTATCCAGTGGACCTAARCGAGCTTAGTCTGTCTGCCAATCATGGCATCATAGACACTA
locus_32208_54	Q. oglethorpensis	TCCCTTCAGTGCAATTTTGATTCAATAACTGCAACAAATTAGTAATCTTATARTAATTGGCTAGAATGCATGTCAATCAGTGGGT
locus_8717_53	Q. sinuata	TAATAGCTCAATATTGTGGACAAGCAGCGTACCTCAGGAAATTCCCAGAGAAYGTGTCTAATACGTTCTACGACTCCATACCAGG
locus_20667_37	Q. sinuata	TCGGAACAATAGGCAAAGTGGGCAAGAATTTGGCAAYAAAAGAGAGAACCTCAGGTATTGGCCATTTGGGTCTCACAATATCAGA
locus_5229_56	Q. sinuata	TGAGCCACTTAAAAATGGGGACCAATGAGGGAGTGAGGAAAAATAGAGCACTGCTRGTTTGGATTTCGATTCTAAGGGCTAAGGC
locus_792_52	Q. sinuata	AACCAGGTAACATTAACAAATTAAGGTTCTGTTGCTGCAATGTAAATATGTMATTTTTGAATGTACAGGTAGTGAAACAGTGCC
locus_9837_55	Q. sinuata	TGTTGCATCCCAAATGTCCAACTAGCTANATGCCCATGCTTATCTATGAGAAGAMCTGAGCTATCAAACTCAGGCCTCTTCTCA
locus_23517_52	Q. sinuata	AACCAGCGGGTCGAATTTCCAATAAAGTCCAACTTGTAAGGCTTATCTGCCSTGGTCAGACCTAGACTGACCCATATTTCTGT
locus_27412_25	Q. sinuata	ACGAAGTTTGCAAGGCGTGGCTACWAGGGAAGCTCCCAAGGGCCATGATGATTTGTTTACACCAAACCAAGAACATGAAGAGG
locus_10802_36	Q. sinuata	AATCTTTCTTACTGACATTGACATATCTGTTATCARTTTCATCAGACTTGNCTCCAAACTTCTCCTGTAACTGGTTTTTACCAT
CL_2457_32	Q. stellata	CAATATCCTCTGCACGCTTCCTCGCCRCTTCGGCTTTTCTGGCTGACTCATCAGCATCCTNCATTAAAGTACATATGTATTAAGAA
locus_17368_30	Q. stellata	GATTGATGGTTTCATGTGACCCAAAGTAAMAAACTGCCCTTAGCCCCACCATATGATGTGGGTCATCAACTTGTGAACTTGTGT
CL_49075_43	Q. stellata	GCTGAGTTGCTTCTAAAACTTCCTCCAGCTCACCTAGRAACATAACCTCCTTAGAACTATTCGTAATTGGCCAATATTTTAGTAAA
CL_6426_61	Q. stellata	TAGCTTCACATAGCAAGAGTCTGCTCGTTTGCTCAGCTGAACCAACGACCTGATCRAGGTTTCAATATAACAAGGTTAATTCAGAA
locus_14289_31	Q. stellata	ATTTGTCCTCGTGGGTAAAGCTTCGGAACAYGCTCACTATAGAAAAATCTTTACCTTATTTGGGACCCCCATCTTCCATGTACG
CL_11069_58	Q. stellata	CAAGTCACATTGCTAAAGTTGAGGATGATTTCCATGAAATGCAAGANCTGANRGTTCGTGCAGAAGCTGCTGACGTTGCAAAATCT
CL_45__63	Q. stellata	CAACTGATACGTGGTCAGATTGGCATAATACNTCTGTGCCACCGTCAAGTACGTATCSCCTGAATGAACCGTGTACTCAAACATGT
newl_15918_PM11_41	Q. stellata	GTTGATACTTATCTGAGTGCAAGAGGGNCCCAACCATGANYTTGTTGTTTCTGGCATCAAATTTGTCTATGTAATCATTGATTTTT
CL_55087__32	Q. stellata	CGACCAAGCTACAATGCTTCAGGGTAKTCTCTCTCCTGCTATACTAATGTTGCACTTCCTGTCCTTGCAATTCGTGTTAAATGTTC
CL_24297_67	Q. stellata	ATGAGGTACCCGATTATACCACGACNACAATTCAAGGGACCAAGGTGAAGATATTTGATTAYGATGAAGAGGTGGAGATAGTGTTT
CL_2457_OAK-MOR-340_66	Q. stellata	CAATATCCTCTGCACGCTTCCTCGCCNCTTCAGCTTTTCTGGCTGACTCATCAGCATCCTRCATTAAAGTACATATGTATTAAGAA
locus_8104_38	Q. stellata	TTTTGGGGGTCAAAGAGTTCATAGTCCTACTCCACYATGCAGTGTAGACTGTAGGGTGGGGTGAAGGGGTTGGAAATATGCACAT
CL_12923_ 48	Q. stellata	GAGAGCAGAATCTGGTTCAATGGGTAAGAGACTGCCACCTTARTTTCATATTTCATGTACTGATGTTGATAGGGGTTCCCGGCCTT
newl_15225 _27	East Asian white oaks	ATCAAGGAGGGCTGCTTTCTTTGTGTRGGACGGCCTGTTGGGGAGAGATCTTGAMCAATGAAAATCTTCAAAAAAAGAGGTATC
newl_23554_ 43	East Asian white oaks	ATCAACGCCATCATTCCTTTCTGCKRGTAGRGTATTACCATGYTTTTTGTGCCACACAAGGATCCGCTTTCTTGCAATATCACA
newl_27648_32	East Asian white oaks	ACAACCCATTCATCCTGCAATAAAACGTACARTTAAYATCATTCAATTTACYRTCTGTCTTCAATTAATTAGTTAAGAGGTAT
newl_16979_31	East Asian white oaks	CTACAGTAGAGGCTATTTTAGTGCCAAGCARATAGACCTTATTAAAGTCTCACTAATGGAAGCAACACCCCCTCGACCCTAGATC
newl_28982__61	European white oaks	TGAGCCTGCTGTGATAGAGATNNNTNCCCCCCCAGAAGCTGTTATTGTGCCAGTTGCACTRCTTGGGGTTTTAGATCACCCAATATA
CL_31994_ 43	Clade 1	CATCAGCATTTTGGTATCATGGATCAACTCACTCCCAYGACTTAACCCAATTAGGTAGTGCTGCTGAAGTCCAAAGCCGTGAAACC
locus_25236_45	Clade 1	TTTCTGTTTATCTACTTGTCATCTCTTTTATTCTTATTATTTATKATTTAATCTTATAAACACTATCCTAAACAAGAGATGATTC
